# Evolution of the regulation of developmental gene expression in blind Mexican cavefish

**DOI:** 10.1101/2022.07.12.499770

**Authors:** Julien Leclercq, Jorge Torres-Paz, Maxime Policarpo, François Agnès, Sylvie Rétaux

## Abstract

Changes in gene expression regulation during development are considered the main drivers of morphological evolution and diversification. Here, we analysed the embryonic transcriptomes of surface-dwelling and blind cave-adapted morphs of the species *Astyanax mexicanus* and their reciprocal F1 hybrids at tailbud stage. Comparing gene expression in parents and allelic expression ratios in hybrids, we found that ∼20% of the transcriptome is differentially expressed and that *cis*-regulatory changes are the main contributors to variations in early developmental gene expression in the two morphs. We provide a list of 108 *cis*-regulated genes that could contribute to cavefish developmental evolution, and further explore the regulatory mechanisms controlling the cellular and regional expression of *rx3*, a “master eye gene”. Using quantitative embryology approaches after fluorescent *in situ* hybridisation, cell transplantations and interference with signalling pathways, we show that *rx3* cellular levels -controlling optic cell fates-are regulated in *cis* and in a cell-autonomous manner, whereas the size of *rx3* domain -controlling eye size-depends on non-autonomous Wnt signalling. Altogether, we reveal how distinct mechanisms and regulatory modules can regulate developmental gene expression and shape developmental evolution, with negligible contribution of coding mutations.
