## Supplemental Table 1 for "Evolution of the regulation of developmental gene expression in blind Mexican cavefish"

### Sheet: Feuil1
Gene_Name	Dbxref_ID	NCBI_Gene_Description	Log2.FC_10hpf_CFvsSF	FDR_10hpf_CFvsSF	DEG_10hpf	GO.names.RNAid	Cat.HybSF.snp	Cat.HybCF.snp	Cat.HybSF.deg	Cat.HybCF.deg	QTL_Marker	Distance_to_marker	QTL_Study	QTL_Trait
aaas	103046259	achalasia, adrenocortical insufficiency, alacrimia	-0.95035844	0.001791586	DOWN	protein binding; nuclear pore; nucleoplasm; centrosome; cytosol; mRNA export from nucleus; learning; fertilization; viral process; nuclear membrane; regulation of nucleocytoplasmic transport	1.Cis only	1.Cis only	1.Cis only	1.Cis only	NA	NA	NA	NA
abca12	103032594	ATP-binding cassette, sub-family A (ABC1), member 12	1.283378106	0.000000000156	UP	ATP binding; plasma membrane; lipid transport; positive regulation of cholesterol efflux; ATPase-coupled transmembrane transporter activity; integral component of membrane; ATPase activity; cellular homeostasis; phospholipid efflux; ATPase-coupled lipid transmembrane transporter activity; apolipoprotein A-I receptor binding; ATPase-coupled transmembrane transporter activity; intracellular membran…	1.Cis only	1.Cis only	1.Cis only	1.Cis only	215D	18590	Gross et al. (2014); Protas et al. (2008)	Craniofacial bones (R SO1+2 fusion); Rib number
adss2	103022801	adenylosuccinate synthase 2	-2.142330973	8.44E-44	DOWN	magnesium ion binding; immune system process; adenylosuccinate synthase activity; GTP binding; cytoplasm; cytosol; plasma membrane; aspartate metabolic process; phosphate ion binding; 'de novo' AMP biosynthetic process; IMP metabolic process	1.Cis only	1.Cis only	1.Cis only	1.Cis only	NYU24	7368	Protas et al. (2008)	Length
anapc4	103036806	anaphase promoting complex subunit 4	0.897461988	0.001432357	UP	ubiquitin-protein transferase activity; protein binding; nucleoplasm; anaphase-promoting complex; cytosol; protein phosphatase binding; regulation of mitotic metaphase/anaphase transition; anaphase-promoting complex-dependent catabolic process; cell division; protein K11-linked ubiquitination	1.Cis only	1.Cis only	1.Cis only	1.Cis only	204C	469589	Protas et al. (2007)	Pigmentation (MelAnal)
aptx	103046803	aprataxin	0.824864067	0.0000000648	UP	single strand break repair; mRNA splicing, via spliceosome; chromatin; DNA binding; chromatin binding; damaged DNA binding; double-stranded DNA binding; single-stranded DNA binding; double-stranded RNA binding; protein binding; nucleoplasm; nucleolus; DNA ligation; DNA repair; double-strand break repair; phosphoglycolate phosphatase activity; mismatched DNA binding; regulation of protein stabilit…	1.Cis only	1.Cis only	1.Cis only	1.Cis only	NA	NA	NA	NA
bbip1	103035370	BBSome interacting protein 1	-1.168656006	0.00000000415	DOWN	cytoplasm; melanosome transport; BBSome; intracellular transport; cilium assembly; Kupffer's vesicle development; receptor localization to non-motile cilium	1.Cis only	1.Cis only	1.Cis only	1.Cis only	NA	NA	NA	NA
brox	103035153	BRO1 domain and CAAX motif containing	3.407768339	2.62E-33	UP	membrane	1.Cis only	1.Cis only	1.Cis only	1.Cis only	NA	NA	NA	NA
chdh	103039657	choline dehydrogenase	-1.650989527	0.0000000613	DOWN	mitochondrial inner membrane; choline dehydrogenase activity; glycine betaine biosynthetic process from choline; choline catabolic process; flavin adenine dinucleotide binding; oxidation-reduction process	1.Cis only	1.Cis only	1.Cis only	1.Cis only	205D	435920	Yoshizawa et al. (2012)	Superficial neuromasts 2
cndp2	103024590	carnosine dipeptidase 2	-2.152455123	1.17E-30	DOWN	carboxypeptidase activity; nucleoplasm; cytosol; proteolysis; glutathione biosynthetic process; metallopeptidase activity; dipeptidase activity; metal ion binding	1.Cis only	1.Cis only	1.Cis only	1.Cis only	NA	NA	NA	NA
cog2	103037537	component of oligomeric golgi complex 2	-1.205621825	2.92E-19	DOWN	transporter activity; Golgi stack; cytosol; endoplasmic reticulum to Golgi vesicle-mediated transport; intra-Golgi vesicle-mediated transport; Golgi organization; obsolete protein transporter activity; protein transport; membrane; Golgi transport complex; regulation of cell migration; trans-Golgi network membrane; dsRNA transport; gonad morphogenesis; protein-containing complex binding	1.Cis only	1.Cis only	1.Cis only	1.Cis only	NA	NA	NA	NA
cyth3a	103025488	cytohesin 3a	-1.44821123	7.23E-21	DOWN	Golgi membrane; activation of MAPK activity; ruffle; ARF guanyl-nucleotide exchange factor activity; phosphatidylinositol-3,4,5-trisphosphate binding; nucleoplasm; cytosol; adherens junction; bicellular tight junction; dorsal closure; imaginal disc-derived wing vein morphogenesis; positive regulation of phosphatidylinositol 3-kinase signaling; regulation of endocytosis; midbody; extrinsic compone…	1.Cis only	1.Cis only	1.Cis only	1.Cis only	NA	NA	NA	NA
dcp2	103047414	decapping mRNA 2	-1.721708173	6.41E-23	DOWN	reproduction; deadenylation-dependent decapping of nuclear-transcribed mRNA; P-body; nematode larval development; RNA binding; protein binding; response to oxidative stress; determination of adult lifespan; response to heat; response to UV; regulation of cytoplasmic mRNA processing body assembly; manganese ion binding; gene silencing by miRNA; regulation of locomotion; P granule; m7G(5')pppN diph…	1.Cis only	1.Cis only	1.Cis only	1.Cis only	NA	NA	NA	NA
dpm3	103044152	dolichyl-phosphate mannosyltransferase subunit 3, regulatory	-1.230667692	0.0000000000721	DOWN	dolichyl-phosphate beta-D-mannosyltransferase activity; endoplasmic reticulum membrane; carbohydrate metabolic process; protein glycosylation; GPI anchor biosynthetic process; integral component of membrane; protein C-linked glycosylation via 2'-alpha-mannosyl-L-tryptophan; integral component of endoplasmic reticulum membrane; regulation of protein stability; dolichol-phosphate-mannose synthase c…	1.Cis only	1.Cis only	1.Cis only	1.Cis only	NA	NA	NA	NA
dus2	103030766	dihydrouridine synthase 2	0.644975759	0.00000793	UP	tRNA dihydrouridine synthesis; RNA binding; double-stranded RNA binding; protein kinase inhibitor activity; cytosol; negative regulation of protein kinase activity; tRNA dihydrouridine synthase activity; flavin adenine dinucleotide binding; oxidation-reduction process; negative regulation of cell death	1.Cis only	1.Cis only	1.Cis only	1.Cis only	NA	NA	NA	NA
emc9	103033747	ER membrane protein complex subunit 9	0.59867394	0.000431261	UP	ER membrane protein complex; endoplasmic reticulum subcompartment	1.Cis only	1.Cis only	1.Cis only	1.Cis only	NA	NA	NA	NA
esco2	103024882	establishment of sister chromatid cohesion N-acetyltransferase 2	-0.613073924	0.001350693	DOWN	mitotic cell cycle; chromatin; XY body; hematopoietic progenitor cell differentiation; lysine N-acetyltransferase activity, acting on acetyl phosphate as donor; nucleoplasm; Golgi apparatus; regulation of DNA replication; double-strand break repair; sister chromatid cohesion; mitotic sister chromatid cohesion; heart development; chromocenter; acetyltransferase activity; histone acetylation; cell …	1.Cis only	1.Cis only	1.Cis only	1.Cis only	NA	NA	NA	NA
fam207a	103022565	family with sequence similarity 207 member A	0.895740697	0.000178402	UP	maturation of SSU-rRNA from tricistronic rRNA transcript (SSU-rRNA, 5.8S rRNA, LSU-rRNA); nucleolus; 90S preribosome; preribosome, small subunit precursor	1.Cis only	1.Cis only	1.Cis only	1.Cis only	NA	NA	NA	NA
fktn	103047805	fukutin	0.842402079	0.000196162	UP	vasculogenesis; neuron migration; extracellular space; nucleus; endoplasmic reticulum; cis-Golgi network; muscle organ development; negative regulation of cell population proliferation; integral component of membrane; integral component of Golgi membrane; protein O-linked mannosylation; negative regulation of JNK cascade; muscle fiber development; regulation of protein glycosylation; Golgi subcom…	1.Cis only	1.Cis only	1.Cis only	1.Cis only	216B / 222D	275692 / 312950	Yoshizawa et al. (2012) / Yoshizawa et al. (2012)	Eye size 1 / Eye size 1
gmps	103046794	guanine monophosphate synthase	-2.165931764	5.58E-24	DOWN	GMP synthase activity; ATP binding; polytene chromosome; cytosol; GMP biosynthetic process; glutamine metabolic process; axon guidance; purine nucleobase biosynthetic process; pyrophosphatase activity; histone deubiquitination; enzyme binding; protein-containing complex; deubiquitinase activator activity; response to drug; response to L-cysteine; positive regulation of ubiquitin-specific protease…	1.Cis only	1.Cis only	1.Cis only	1.Cis only	NA	NA	NA	NA
gtf2h5	103044855	general transcription factor IIH, polypeptide 5	-1.548348169	2.77E-21	DOWN	rDNA binding; transcription factor TFIIH core complex; promoter clearance from RNA polymerase II promoter; transcriptional open complex formation at RNA polymerase II promoter; transcription factor TFIID complex; transcription factor TFIIH holo complex; nucleolus; transcription-coupled nucleotide-excision repair; nucleotide-excision repair, preincision complex stabilization; nucleotide-excision r…	1.Cis only	1.Cis only	1.Cis only	1.Cis only	110B	382969	Gross et al. (2014)	Craniofacial bones (R SO2 area)
gusb	103037105	glucuronidase, beta	-1.239253909	0.000480367	DOWN	beta-glucuronidase activity; signaling receptor binding; extracellular space; lysosome; carbohydrate metabolic process; glucuronoside catabolic process; protein domain specific binding; hyaluronan catabolic process; carbohydrate binding; intrinsic component of membrane; azurophil granule lumen; lysosomal lumen; neutrophil degranulation; ficolin-1-rich granule lumen	1.Cis only	1.Cis only	1.Cis only	1.Cis only	NA	NA	NA	NA
hsd11b1la	103039071	hydroxysteroid (11-beta) dehydrogenase 1-like a	-2.048630625	0.00000000755	DOWN	extracellular region; nucleoplasm; steroid dehydrogenase activity; oxidation-reduction process	1.Cis only	1.Cis only	1.Cis only	1.Cis only	NA	NA	NA	NA
igf2bp1	103023726	insulin-like growth factor 2 mRNA binding protein 1	1.52893445	0.0000000645	UP	mRNA splicing, via spliceosome; neural retina development; mRNA 3'-UTR binding; nucleus; nucleoplasm; cytosol; carbohydrate metabolic process; RNA localization; regulation of translation; spermatogenesis; cytoplasmic stress granule; regulation of mRNA stability involved in response to stress; neuron remodeling; negative regulation of translation; cytokine binding; pallium cell proliferation in fo…	1.Cis only	1.Cis only	1.Cis only	1.Cis only	NA	NA	NA	NA
dclk1a	103021309	doublecortin-like kinase 1a	2.151793161	3.04E-25	UP	neuron migration; protein kinase activity; calmodulin-dependent protein kinase activity; calmodulin binding; ATP binding; nucleus; cytoplasm; centrosome; microtubule associated complex; integral component of plasma membrane; protein phosphorylation; negative regulation of microtubule depolymerization; microtubule binding; response to virus; calcium-dependent protein serine/threonine kinase activi…	1.Cis only	1.Cis only	1.Cis only	1.Cis only	NA	NA	NA	NA
adora2b	103021368	adenosine A2b receptor	-3.312749801	4.93E-28	DOWN	activation of MAPK activity; G protein-coupled adenosine receptor activity; adenosine receptor signaling pathway; positive regulation of chronic inflammatory response to non-antigenic stimulus; plasma membrane; integral component of plasma membrane; cellular defense response; adenylate cyclase-activating G protein-coupled receptor signaling pathway; activation of adenylate cyclase activity; JNK c…	1.Cis only	1.Cis only	1.Cis only	1.Cis only	NA	NA	NA	NA
mmadhca	103022258	metabolism of cobalamin associated Da	0.8471662	0.006276052	UP	cobalamin metabolic process	1.Cis only	1.Cis only	1.Cis only	1.Cis only	NA	NA	NA	NA
LOC103023296	103023296	uncharacterized LOC103023296	1.673474724	0.000000000388	UP	cysteine-type endopeptidase activity; extracellular space; lysosome; proteolysis involved in cellular protein catabolic process	1.Cis only	1.Cis only	1.Cis only	1.Cis only	NA	NA	NA	NA
metrnlb	103023627	meteorin like, glial cell differentiation regulator b	-0.6535321	0.000421964	DOWN	hormone activity; extracellular space; response to cold; regulation of signaling receptor activity; response to muscle activity; negative regulation of inflammatory response; positive regulation of brown fat cell differentiation; energy homeostasis	1.Cis only	1.Cis only	1.Cis only	1.Cis only	NA	NA	NA	NA
rpl36a	103023967	ribosomal protein L36A	-0.8058864	0.005881978	DOWN	structural constituent of ribosome; translation; cytosolic large ribosomal subunit; chordate embryonic development; regulation of cell cycle	1.Cis only	1.Cis only	1.Cis only	1.Cis only	216F	364474	Protas et al. (2007); Yoshizawa et al. (2012); Yoshizawa et al. (2012); Kowalko et al. (2013a)	Eye size; Superficial neuromasts 1; Vibration attraction 1; Tastebuds (Ventral)
LOC103024186	103024186	dimethylaniline monooxygenase [N-oxide-forming] 5-like	-2.990236845	1.18E-24	DOWN	N,N-dimethylaniline monooxygenase activity; endoplasmic reticulum membrane; cytosol; organic acid metabolic process; xenobiotic metabolic process; toxin metabolic process; nicotinamide nucleotide metabolic process; flavin adenine dinucleotide binding; NADP binding; oxidation-reduction process; NADPH oxidation; oxygen metabolic process; endoplasmic reticulum subcompartment	1.Cis only	1.Cis only	1.Cis only	1.Cis only	NA	NA	NA	NA
LOC103024308	103024308	rap guanine nucleotide exchange factor 5	1.397627518	0.00000782	UP	guanyl-nucleotide exchange factor activity; small GTPase mediated signal transduction; nervous system development; nuclear body; Rap guanyl-nucleotide exchange factor activity; GTP-dependent protein binding; regulation of molecular function	1.Cis only	1.Cis only	1.Cis only	1.Cis only	NA	NA	NA	NA
LOC103026207	103026207	cytochrome P450 27C1	-1.559165547	2.13E-33	DOWN	retinoic acid binding; monooxygenase activity; 11-cis retinal binding; all-trans retinal binding; iron ion binding; membrane; oxidoreductase activity, acting on paired donors, with incorporation or reduction of molecular oxygen; heme binding; retinol metabolic process; retinoic acid metabolic process; retinal metabolic process; intracellular membrane-bounded organelle; oxidation-reduction process…	1.Cis only	1.Cis only	1.Cis only	1.Cis only	NA	NA	NA	NA
dusp8a	103028645	dual specificity phosphatase 8a	4.323738107	4.85E-85	UP	activation of MAPK activity; inactivation of MAPK activity; nematode larval development; protein tyrosine phosphatase activity; nucleus; cytoplasm; cytosol; protein dephosphorylation; response to unfolded protein; determination of adult lifespan; JUN kinase phosphatase activity; MAP kinase tyrosine/serine/threonine phosphatase activity; peptidyl-tyrosine dephosphorylation; negative regulation of …	1.Cis only	1.Cis only	1.Cis only	1.Cis only	NA	NA	NA	NA
si:ch73-140j24.4	103028904	dentin sialophosphoprotein-like	1.421714	0.004140994	UP	NA	1.Cis only	1.Cis only	1.Cis only	1.Cis only	NA	NA	NA	NA
LOC103029928	103029928	uncharacterized LOC103029928	-0.881140733	0.00000919	DOWN	NA	1.Cis only	1.Cis only	1.Cis only	1.Cis only	NA	NA	NA	NA
ivns1abpa	103030302	influenza virus NS1A binding protein a	-1.848770178	0.0000000128	DOWN	protein binding; nucleus; transcription factor complex; spliceosomal complex; cytoplasm; cytosol; cytoskeleton; transcription by RNA polymerase III; RNA splicing; response to virus; actin cytoskeleton; negative regulation of protein ubiquitination; negative regulation of intrinsic apoptotic signaling pathway	1.Cis only	1.Cis only	1.Cis only	1.Cis only	NA	NA	NA	NA
parm1	103030413	prostate androgen-regulated mucin-like protein 1	1.072505	0.000000187	UP	nucleus; early endosome; late endosome; Golgi apparatus; cytosol; plasma membrane; apoptotic process; integral component of membrane; positive regulation of telomerase activity	1.Cis only	1.Cis only	1.Cis only	1.Cis only	NA	NA	NA	NA
si:dkey-34l15.1	103030441	thiosulfate sulfurtransferase/rhodanese-like domain-containing protein 1	-1.454367	0.0000159	DOWN	transferase activity	1.Cis only	1.Cis only	1.Cis only	1.Cis only	235A	32426	Protas et al. (2008)	Fin placement
ipmka	103031896	inositol polyphosphate multikinase a	2.005092178	0.000000000119	UP	inositol-1,4,5-trisphosphate 6-kinase activity; nucleoplasm; imaginal disc development; inositol-1,4,5-trisphosphate 3-kinase activity; kinase activity; phosphorylation; inositol phosphate biosynthetic process; inositol tetrakisphosphate 5-kinase activity	1.Cis only	1.Cis only	1.Cis only	1.Cis only	NA	NA	NA	NA
gsk3aa	103032471	glycogen synthase kinase 3 alpha a	-1.147747323	0.0000406	DOWN	establishment of mitotic spindle orientation; regulation of systemic arterial blood pressure; cardiac left ventricle morphogenesis; protein serine/threonine kinase activity; signaling receptor binding; ATP binding; cytosol; microtubule; regulation of gene expression by genetic imprinting; protein phosphorylation; dopamine receptor signaling pathway; germ cell development; aging; positive regulati…	1.Cis only	1.Cis only	1.Cis only	1.Cis only	NA	NA	NA	NA
LOC103033266	103033266	catechol O-methyltransferase-like	3.553242553	3.5E-72	UP	O-methyltransferase activity; integral component of membrane; methylation	1.Cis only	1.Cis only	1.Cis only	1.Cis only	NA	NA	NA	NA
slc16a1b	103033445	solute carrier family 16 member 1b	-2.28005	2.11E-34	DOWN	centrosome; integral component of plasma membrane; pyruvate metabolic process; lipid metabolic process; centrosome cycle; lactate transmembrane transporter activity; mevalonate transmembrane transporter activity; mevalonate transport; cell junction; response to food; lactate transmembrane transport; plasma membrane lactate transport; glucose homeostasis; protein homodimerization activity; intrace…	1.Cis only	1.Cis only	1.Cis only	1.Cis only	NA	NA	NA	NA
si:ch73-12o23.1	103033787	lysosomal alpha-glucosidase	-1.945418	4.61E-44	DOWN	hydrolase activity, hydrolyzing O-glycosyl compounds; carbohydrate metabolic process; integral component of membrane; carbohydrate binding	1.Cis only	1.Cis only	1.Cis only	1.Cis only	NYU3	17088	Protas et al. (2008); Protas et al. (2007); Protas et al. (2007)	Eye size; Maxillary tooth number; Eye size
mibp	103035840	muscle-specific beta 1 integrin binding protein	-1.713555	0.0000000000000715	DOWN	nucleoplasm; cytosol; plasma membrane; kinase activity; phosphorylation; NAD metabolic process; negative regulation of myoblast differentiation; nicotinamide riboside metabolic process; nicotinamide nucleotide metabolic process; ribosylnicotinamide kinase activity; ribosylnicotinate kinase activity	1.Cis only	1.Cis only	1.Cis only	1.Cis only	NA	NA	NA	NA
LOC103036068	103036068	14-3-3 protein epsilon	-0.8487744	0.003974736	DOWN	DNA damage checkpoint; MAPK cascade; neuron migration; regulation of heart rate by hormone; calcium channel regulator activity; nucleus; chromosome; cytosol; kinesin complex; protein targeting; regulation of mitotic nuclear division; mitotic cell cycle checkpoint; pole cell migration; germarium-derived oocyte fate determination; axon guidance; oocyte microtubule cytoskeleton polarization; determi…	1.Cis only	1.Cis only	1.Cis only	1.Cis only	216B / 222D	468889 / 431611	Yoshizawa et al. (2012) / Yoshizawa et al. (2012)	Eye size 1 / Eye size 1
LOC103036435	103036435	mesothelin-like protein	-2.051781	0.00000000000306	DOWN	cell-matrix adhesion; cell surface	1.Cis only	1.Cis only	1.Cis only	1.Cis only	NA	NA	NA	NA
igsf9a	103037117	immunoglobulin superfamily, member 9a	-0.66346866	0.000718842	DOWN	protein binding	1.Cis only	1.Cis only	1.Cis only	1.Cis only	NA	NA	NA	NA
slc27a6	103037195	solute carrier family 27 member 6	2.3813	0.00000000000114	UP	very long-chain fatty acid metabolic process; long-chain fatty acid metabolic process; long-chain fatty acid-CoA ligase activity; plasma membrane; fatty acid transmembrane transporter activity; fatty acid transport; long-chain fatty acid transport; integral component of membrane; very long-chain fatty acid-CoA ligase activity; carboxylic acid transmembrane transport	1.Cis only	1.Cis only	1.Cis only	1.Cis only	NA	NA	NA	NA
si:ch73-196l6.5	103037288	riboflavin transporter 2-like	-2.170798	0.000000903	DOWN	integral component of plasma membrane; drug transmembrane transport; embryo development ending in birth or egg hatching; riboflavin transmembrane transporter activity; riboflavin transport; vitamin transmembrane transport; xenobiotic transmembrane transporter activity; anion transmembrane transport	1.Cis only	1.Cis only	1.Cis only	1.Cis only	NA	NA	NA	NA
si:dkey-9k7.3	103037388	circularly permutated Ras protein 1-like	2.502677	1.62E-18	UP	intracellular protein transport; endoplasmic reticulum to Golgi vesicle-mediated transport; zinc ion binding; COPII vesicle coat	1.Cis only	1.Cis only	1.Cis only	1.Cis only	1453.23r	195527	Kowalko et al. (2013a)	Eye orbit diameter
dnmt3bb.3	103037932	DNA (cytosine-5-)-methyltransferase beta, duplicate b.3	-1.099899677	0.000000000376	DOWN	methyltransferase activity; retina layer formation; exocrine pancreas development; DNA methylation on cytosine; eye photoreceptor cell development; regulation of histone H3-K9 methylation; pharyngeal system development	1.Cis only	1.Cis only	1.Cis only	1.Cis only	NA	NA	NA	NA
ahsa1a	103038188	AHA1, activator of heat shock protein ATPase homolog 1a	1.169361782	0.00000000000562	UP	ATPase activator activity; cytosol; protein folding; positive regulation of ATPase activity; embryonic neurocranium morphogenesis; chaperone binding; Hsp90 protein binding	1.Cis only	1.Cis only	1.Cis only	1.Cis only	NA	NA	NA	NA
admp	103039137	anti-dorsalizing morphogenic protein	-1.571756679	0.00000000092	DOWN	extracellular region; growth factor activity; regulation of signaling receptor activity; determination of ventral identity; Spemann organizer formation at the embryonic shield	1.Cis only	1.Cis only	1.Cis only	1.Cis only	NA	NA	NA	NA
si:cabz01007802.1	103039622	uncharacterized LOC103039622	1.020739	0.001225249	UP	signaling receptor binding; chloride channel activity; lipid transporter activity; extracellular region; endoplasmic reticulum lumen; endoplasmic reticulum membrane; lipid transport; receptor-mediated endocytosis; acute-phase response; multicellular organism development; high-density lipoprotein particle binding; cholesterol metabolic process; lipid binding; membrane; cytolysis; intrinsic compone…	1.Cis only	1.Cis only	1.Cis only	1.Cis only	NA	NA	NA	NA
LOC103039960	103039960	uncharacterized LOC103039960	-1.330751	0.000000035	DOWN	NA	1.Cis only	1.Cis only	1.Cis only	1.Cis only	NA	NA	NA	NA
arsh	103040643	arylsulfatase H	-1.610930368	0.0000000000795	DOWN	skeletal system development; arylsulfatase activity; endoplasmic reticulum lumen; Golgi stack; sulfuric ester hydrolase activity; integral component of membrane	1.Cis only	1.Cis only	1.Cis only	1.Cis only	NA	NA	NA	NA
LOC103040695	103040695	protein C19orf12 homolog	0.7957501	0.005613077	UP	endoplasmic reticulum; autophagy; apoptotic process; response to oxidative stress; integral component of membrane; mitochondrial membrane; neuromuscular process; mitochondrial calcium ion homeostasis	1.Cis only	1.Cis only	1.Cis only	1.Cis only	NA	NA	NA	NA
LOC103040900	103040900	uncharacterized LOC103040900	-4.328014	2.09E-45	DOWN	NA	1.Cis only	1.Cis only	1.Cis only	1.Cis only	NA	NA	NA	NA
zgc:110339	103040922	SDR family oxidoreductase	-1.173277	0.000735985	DOWN	innate immune response; defense response to Gram-negative bacterium	1.Cis only	1.Cis only	1.Cis only	1.Cis only	NA	NA	NA	NA
LOC103041322	103041322	casein kinase I	-0.9021266	0.00000000014	DOWN	establishment of imaginal disc-derived wing hair orientation; negative regulation of protein phosphorylation; protein serine/threonine kinase activity; protein binding; ATP binding; nucleoplasm; cytosol; plasma membrane; DNA repair; protein phosphorylation; endocytosis; imaginal disc growth; regulation of ecdysteroid secretion; eclosion rhythm; regulation of cell shape; regulation of G2/M transit…	1.Cis only	1.Cis only	1.Cis only	1.Cis only	NA	NA	NA	NA
LOC103042182	103042182	carcinoembryonic antigen-related cell adhesion molecule 5-like	-0.9544473	0.00000258	DOWN	integral component of membrane	1.Cis only	1.Cis only	1.Cis only	1.Cis only	NA	NA	NA	NA
LOC103042935	103042935	actin, alpha cardiac	1.395633	0.0000105	UP	endocardial cushion formation; ATP binding; cytoplasm; cytoskeleton; positive regulation of gene expression; lamellipodium; filopodium; embryonic heart tube development; atrioventricular canal development; cell body; skeletal muscle fiber development; mesenchyme migration	1.Cis only	1.Cis only	1.Cis only	1.Cis only	209A	51932	Gross et al. (2014); Gross et al. (2014)	Craniofacial bones (R SO2 area); Craniofacial bones (L SO2 area)
acsl1b	103043030	acyl-CoA synthetase long chain family member 1b	-1.79024896	3.11E-24	DOWN	acetate-CoA ligase activity; long-chain fatty acid-CoA ligase activity; mitochondrial outer membrane; peroxisomal membrane; endoplasmic reticulum membrane; plasma membrane; response to nutrient; response to organic cyclic compound; integral component of membrane; ligase activity; regulation of lipid metabolic process; triglyceride biosynthetic process; adiponectin-activated signaling pathway; res…	1.Cis only	1.Cis only	1.Cis only	1.Cis only	NA	NA	NA	NA
LOC103043242	103043242	zonadhesin-like	-2.756299	3.62E-22	DOWN	membrane	1.Cis only	1.Cis only	1.Cis only	1.Cis only	NA	NA	NA	NA
tfdp2	103043872	transcription factor Dp-2	-0.644733	0.001296027	DOWN	regulation of transcription involved in G1/S transition of mitotic cell cycle; mitotic cell cycle; DNA-binding transcription factor activity, RNA polymerase II-specific; DNA binding; DNA-binding transcription factor activity; transcription coregulator activity; nucleus; nuclear envelope; nucleoplasm; transcription factor complex; regulation of transcription, DNA-templated; regulation of transcrip…	1.Cis only	1.Cis only	1.Cis only	1.Cis only	NA	NA	NA	NA
zgc:64201	103044327	prolyl-tRNA synthetase associated domain-containing protein 1	-1.447092	0.0000000505	DOWN	aminoacyl-tRNA editing activity; aminoacyl-tRNA ligase activity; aminoacyl-tRNA metabolism involved in translational fidelity	1.Cis only	1.Cis only	1.Cis only	1.Cis only	NA	NA	NA	NA
ppp4r2a	103045173	protein phosphatase 4, regulatory subunit 2a	0.8438121	0.0000000645	UP	mitotic cell cycle; chromosome, centromeric region; hematopoietic progenitor cell differentiation; nucleus; nucleoplasm; cytoplasm; centrosome; regulation of double-strand break repair via homologous recombination; protein phosphatase regulator activity; protein phosphatase 4 complex; protein binding, bridging; regulation of phosphoprotein phosphatase activity; negative regulation of smoothened s…	1.Cis only	1.Cis only	1.Cis only	1.Cis only	NA	NA	NA	NA
LOC103046260	103046260	phospholipid scramblase 2-like	-0.648806	0.000300332	DOWN	calcium ion binding; mitochondrion; plasma membrane; plasma membrane phospholipid scrambling; phospholipid scramblase activity; glucose homeostasis; cholesterol homeostasis; calcium-dependent protein binding; cellular response to lipopolysaccharide	1.Cis only	1.Cis only	1.Cis only	1.Cis only	NA	NA	NA	NA
sdr16c5a	103046429	short chain dehydrogenase/reductase family 16C, member 5a	0.9958541	0.00011838	UP	negative regulation of transcription by RNA polymerase II; obsolete transcription factor activity, protein binding; obsolete transcription factor activity, transcription factor binding; obsolete transcription factor activity, RNA polymerase II transcription factor binding; obsolete transcriptional repressor activity, RNA polymerase II transcription factor binding; retinol dehydrogenase activity; …	1.Cis only	1.Cis only	1.Cis only	1.Cis only	NA	NA	NA	NA
npm1b	103046444	nucleophosmin 1b	1.402856	0.00000552	UP	nucleic acid binding; chromatin binding; nucleoplasm; nucleolus; cytoplasm; chromatin remodeling; hemopoiesis; histone binding; regulation of apoptotic process	1.Cis only	1.Cis only	1.Cis only	1.Cis only	NA	NA	NA	NA
LOC103047199	103047199	NAD(P)H dehydrogenase [quinone] 1-like	-2.213236	0.0000000000000867	DOWN	NAD(P)H dehydrogenase (quinone) activity; cytochrome-b5 reductase activity, acting on NAD(P)H; superoxide dismutase activity; cytosol; regulation of cellular amino acid metabolic process; xenobiotic metabolic process; nitric oxide biosynthetic process; synaptic transmission, cholinergic; aging; response to nutrient; electron transfer activity; removal of superoxide radicals; electron transport ch…	1.Cis only	1.Cis only	1.Cis only	1.Cis only	NA	NA	NA	NA
znhit1	103047469	zinc finger, HIT-type containing 1	1.108911	0.000000645	UP	negative regulation of transcription by RNA polymerase II; Swr1 complex; regulation of histone deacetylation; nucleosome binding; regulation of T cell proliferation; histone deacetylase binding; histone exchange; metal ion binding; negative regulation of G0 to G1 transition	1.Cis only	1.Cis only	1.Cis only	1.Cis only	NA	NA	NA	NA
LOC107197063	107197063	calpain small subunit 1-like	-1.979691	0.0000000000000202	DOWN	calcium-dependent cysteine-type endopeptidase activity; calcium ion binding; cytosol; plasma membrane; proteolysis	1.Cis only	1.Cis only	1.Cis only	1.Cis only	NA	NA	NA	NA
LOC107197585	107197585	uncharacterized LOC107197585	1.306333	0.000430601	UP	NA	1.Cis only	1.Cis only	1.Cis only	1.Cis only	235A	44875	Protas et al. (2008)	Fin placement
LOC107197820	107197820	myosin-7-like	1.345959	0.00000000435	UP	motor activity; ATP binding; myosin complex; sarcomere; myosin filament; actin filament binding	1.Cis only	1.Cis only	1.Cis only	1.Cis only	NA	NA	NA	NA
LOC111188434	111188434	uncharacterized LOC111188434	-2.663229	1.87E-18	DOWN	NA	1.Cis only	1.Cis only	1.Cis only	1.Cis only	NA	NA	NA	NA
gpt2l	111194474	glutamic pyruvate transaminase (alanine aminotransferase) 2, like	1.092604623	0.000351289	UP	L-alanine:2-oxoglutarate aminotransferase activity; extracellular space; cytosol; 2-oxoglutarate metabolic process; transaminase activity; cellular amino acid biosynthetic process; biosynthetic process; pyridoxal phosphate binding; L-alanine metabolic process	1.Cis only	1.Cis only	1.Cis only	1.Cis only	NA	NA	NA	NA
selenop2	111194560	selenoprotein P2	0.8893461	0.002792256	UP	selenium binding	1.Cis only	1.Cis only	1.Cis only	1.Cis only	NA	NA	NA	NA
LOC111197410	111197410	induced myeloid leukemia cell differentiation protein Mcl-1 homolog	-2.944508	4.04E-26	DOWN	cell fate determination; tissue homeostasis; nucleoplasm; mitochondrial outer membrane; mitochondrial matrix; cytosol; protein transmembrane transporter activity; obsolete protein transporter activity; intrinsic apoptotic signaling pathway in response to DNA damage; apoptotic mitochondrial changes; negative regulation of autophagy; membrane; cytokine-mediated signaling pathway; cellular homeostas…	1.Cis only	1.Cis only	1.Cis only	1.Cis only	NA	NA	NA	NA
mllt11	103044329	MLLT11 transcription factor 7 cofactor	-2.336826	5.19E-20	DOWN	nucleus; nucleoplasm; cytoplasm; microtubule organizing center; cytosol; positive regulation of transcription, DNA-templated; positive regulation of mitochondrial depolarization; positive regulation of release of cytochrome c from mitochondria; apoptotic signaling pathway; extrinsic apoptotic signaling pathway; intrinsic apoptotic signaling pathway	1.Cis only	1.Cis only	1.Cis only	1.Cis only	NA	NA	NA	NA
nccrp1	103045915	P1, F-box associated domain containing	-1.754499	8.16E-20	DOWN	leukocyte mediated cytotoxicity; cytoplasm; positive regulation of cell population proliferation; cell surface; innate immune response	1.Cis only	1.Cis only	1.Cis only	1.Cis only	216F	217895	Protas et al. (2007); Yoshizawa et al. (2012); Yoshizawa et al. (2012); Kowalko et al. (2013a)	Eye size; Superficial neuromasts 1; Vibration attraction 1; Tastebuds (Ventral)
ncs1a	103028690	neuronal calcium sensor 1a	-4.04758	7.4E-74	DOWN	magnesium ion binding; voltage-gated calcium channel activity; calcium ion binding; cytosol; plasma membrane; negative regulation of protein kinase activity; chemotaxis; neuromuscular junction development; chemosensory behavior; synaptic vesicle; calcium sensitive guanylate cyclase activator activity; calcium-dependent protein kinase inhibitor activity; response to alkaline pH; regulation of neur…	1.Cis only	1.Cis only	1.Cis only	1.Cis only	NA	NA	NA	NA
nes	103038475	nestin	3.008263	0.00000000000241	UP	G2/M transition of mitotic cell cycle; cytoplasm; intermediate filament; brain development; response to ionizing radiation; intermediate filament binding; cranial nerve development; neuron differentiation; positive regulation of intermediate filament depolymerization; embryonic camera-type eye development; response to nutrient levels; CCR5 chemokine receptor binding; negative regulation of protei…	1.Cis only	1.Cis only	1.Cis only	1.Cis only	NA	NA	NA	NA
nubp1	103027694	nucleotide binding protein 1 (MinD homolog, E. coli)	1.293288	0.000000182	UP	nucleotide binding; regulation of cell growth; ATP binding; microtubule organizing center; cytosol; plasma membrane; cellular iron ion homeostasis; negative regulation of centrosome duplication; iron-sulfur cluster assembly; metal ion binding; iron-sulfur cluster binding; 4 iron, 4 sulfur cluster binding; centrosome localization; protein localization to cell cortex; regulation of non-motile ciliu…	1.Cis only	1.Cis only	1.Cis only	1.Cis only	NA	NA	NA	NA
otx2	103046890	orthodenticle homeobox 2	1.267686	0.00000000365	UP	retinal pigment epithelium development; DNA-binding transcription factor activity; nucleus; regulation of transcription, DNA-templated; cerebellum development; midbrain development; midbrain-hindbrain boundary development; sequence-specific DNA binding; cellular response to alcohol	1.Cis only	1.Cis only	1.Cis only	1.Cis only	NA	NA	NA	NA
pgap2	103040677	post-GPI attachment to proteins 2	-1.415452	0.0000000000975	DOWN	Golgi membrane; transporter activity; endoplasmic reticulum membrane; GPI anchor biosynthetic process; obsolete protein transporter activity; protein transport; integral component of membrane; Golgi subcompartment; endoplasmic reticulum subcompartment	1.Cis only	1.Cis only	1.Cis only	1.Cis only	NA	NA	NA	NA
pptc7b	103044139	protein phosphatase targeting COQ7 b	-1.193587	0.0000194	DOWN	catalytic activity; protein serine/threonine phosphatase activity; mitochondrion; protein dephosphorylation	1.Cis only	1.Cis only	1.Cis only	1.Cis only	NA	NA	NA	NA
slc66a1	103038039	solute carrier family 66 member 1	-1.876083	0.00000000000291	DOWN	lysosomal membrane; arginine transmembrane transporter activity; L-lysine transmembrane transporter activity; lysine transport; integral component of membrane; integral component of organelle membrane; xenobiotic transmembrane transporter activity; amino acid homeostasis; L-lysine transmembrane transport; arginine transmembrane transport	1.Cis only	1.Cis only	1.Cis only	1.Cis only	NA	NA	NA	NA
prdx4	103026884	peroxiredoxin 4	2.912903	1.05E-22	UP	extracellular space; endoplasmic reticulum; smooth endoplasmic reticulum; cytosol; response to oxidative stress; I-kappaB phosphorylation; spermatogenesis; thioredoxin peroxidase activity; male gonad development; 4-hydroxyproline metabolic process; protein maturation by protein folding; extracellular matrix organization; secretory granule lumen; defense response to bacterium; hydrogen peroxide ca…	1.Cis only	1.Cis only	1.Cis only	1.Cis only	NA	NA	NA	NA
prkra	103037876	protein kinase, interferon-inducible double stranded RNA dependent activator	-1.873993	0.000000000171	DOWN	double-stranded RNA binding; nucleoplasm; cytosol; protein phosphorylation; immune response; central nervous system development; enzyme activator activity; positive regulation of cell population proliferation; negative regulation of cell population proliferation; dosage compensation by hyperactivation of X chromosome; response to virus; miRNA metabolic process; kinase activity; phosphorylation; p…	1.Cis only	1.Cis only	1.Cis only	1.Cis only	NA	NA	NA	NA
pxdn	103028918	peroxidasin	-0.8665287	0.00627705	DOWN	negative regulation of cytokine-mediated signaling pathway; peroxidase activity; interleukin-1 receptor antagonist activity; extracellular matrix structural constituent; protein binding; extracellular space; endoplasmic reticulum; endocytosis; phagocytosis; immune response; response to oxidative stress; heme binding; extracellular matrix organization; extracellular matrix; hydrogen peroxide catab…	1.Cis only	1.Cis only	1.Cis only	1.Cis only	206A	39003	Gross et al. (2014); Kowalko et al. (2013a); Protas et al. (2007)	Craniofacial bones (R SO3 no.); Head depth; Pigmentation (MelAnal)
pxnb	103028454	paxillin b	1.388594	0.000000000000000871	UP	podosome; nematode larval development; focal adhesion; muscle tendon junction; cytoskeletal anchoring at plasma membrane; regulation of autophagy; vinculin binding; M band; leg disc development; wing disc development; pharyngeal pumping; regulation of GTPase activity; dorsal appendage formation; striated muscle dense body; regulation of myoblast fusion	1.Cis only	1.Cis only	1.Cis only	1.Cis only	NA	NA	NA	NA
pycr3	103037533	pyrroline-5-carboxylate reductase 3	-1.349997	0.00000000153	DOWN	cytidine deaminase activity; pyrroline-5-carboxylate reductase activity; cytosol; cytidine deamination; identical protein binding; oxidation-reduction process; L-proline biosynthetic process	1.Cis only	1.Cis only	1.Cis only	1.Cis only	NA	NA	NA	NA
rx3	103038458	retinal homeobox gene 3	-1.856749	8.16E-19	DOWN	RNA polymerase II cis-regulatory region sequence-specific DNA binding; DNA-binding transcription activator activity, RNA polymerase II-specific; cell fate specification; neural crest cell migration; DNA binding; nucleus; visual perception; hypothalamus development; adenohypophysis development; positive regulation of transcription by RNA polymerase II; retina development in camera-type eye; limb d…	1.Cis only	1.Cis only	1.Cis only	1.Cis only	RAD_40841	318542	O'Quin et al. (2013)	Retinal thickness
rida	103026805	reactive intermediate imine deaminase A homolog	-1.534775	0.0000113	DOWN	kidney development; nucleus; mitochondrial matrix; peroxisome; cytosol; protein folding; brain development; endoribonuclease activity, producing 3'-phosphomonoesters; negative regulation of translation; deaminase activity; L-threonine catabolic process to glycine; lung development; response to lipid; long-chain fatty acid binding; protein homodimerization activity; transition metal ion binding; n…	1.Cis only	1.Cis only	1.Cis only	1.Cis only	NA	NA	NA	NA
rnf146	103039638	ring finger protein 146	1.07837	0.00000154	UP	ubiquitin-protein transferase activity; nucleus; cytosol; ubiquitin-dependent protein catabolic process; zinc ion binding; ligase activity; protein destabilization; metal ion binding; protein autoubiquitination; ubiquitin protein ligase activity; protein K48-linked ubiquitination; poly-ADP-D-ribose binding; positive regulation of canonical Wnt signaling pathway	1.Cis only	1.Cis only	1.Cis only	1.Cis only	NA	NA	NA	NA
selenof	103040312	selenoprotein F	-0.7465285	0.000764164	DOWN	nucleus; endoplasmic reticulum lumen; thioredoxin peroxidase activity; selenium binding; disulfide oxidoreductase activity; sperm chromatin condensation; cell redox homeostasis; 'de novo' posttranslational protein folding; oxidation-reduction process; cellular oxidant detoxification	1.Cis only	1.Cis only	1.Cis only	1.Cis only	NA	NA	NA	NA
sod2	103037995	superoxide dismutase 2, mitochondrial	-1.185256	0.001864038	DOWN	age-dependent response to reactive oxygen species; response to hypoxia; release of cytochrome c from mitochondria; liver development; heart morphogenesis; detection of oxygen; acetylcholine-mediated vasodilation involved in regulation of systemic arterial blood pressure; DNA binding; superoxide dismutase activity; mitochondrial respirasome; regulation of transcription by RNA polymerase II; glutat…	1.Cis only	1.Cis only	1.Cis only	1.Cis only	NA	NA	NA	NA
srp19	103034974	signal recognition particle 19	-0.8360933	0.003971163	DOWN	nucleolus; signal recognition particle, endoplasmic reticulum targeting; cytosol; SRP-dependent cotranslational protein targeting to membrane; SRP-dependent cotranslational protein targeting to membrane, translocation; SRP-dependent cotranslational protein targeting to membrane, signal sequence recognition; 7S RNA binding; hydrolase activity; response to drug; signal recognition particle	1.Cis only	1.Cis only	1.Cis only	1.Cis only	NA	NA	NA	NA
timm8b	103027997	translocase of inner mitochondrial membrane 8 homolog B (yeast)	0.9036189	0.000000651	UP	TIM23 mitochondrial import inner membrane translocase complex; mitochondrial intermembrane space; protein targeting to mitochondrion; obsolete protein transporter activity; P-P-bond-hydrolysis-driven protein transmembrane transporter activity; metal ion transport; metal ion binding; metal ion transmembrane transporter activity; protein transmembrane transport; chaperone-mediated protein transport…	1.Cis only	1.Cis only	1.Cis only	1.Cis only	NA	NA	NA	NA
tlcd1	103044061	TLC domain containing 1	1.714494	0.0000000000000545	UP	integral component of membrane	1.Cis only	1.Cis only	1.Cis only	1.Cis only	NA	NA	NA	NA
tmbim4	103029557	transmembrane BAX inhibitor motif containing 4	-0.8227295	0.000365319	DOWN	Golgi membrane; Golgi stack; integral component of membrane; negative regulation of apoptotic process; regulation of calcium-mediated signaling	1.Cis only	1.Cis only	1.Cis only	1.Cis only	NA	NA	NA	NA
tmem39a	103041799	transmembrane protein 39A	-0.6515248	0.004582875	DOWN	integral component of membrane	1.Cis only	1.Cis only	1.Cis only	1.Cis only	NA	NA	NA	NA
tsnax	103023133	translin-associated factor X	-3.697479	2.4E-48	DOWN	DNA binding; single-stranded DNA binding; endoribonuclease activity; transporter activity; nucleus; cytoplasm; cytosol; obsolete protein transporter activity; protein transport; A2A adenosine receptor binding; sequence-specific DNA binding; protein-containing complex binding; RNA phosphodiester bond hydrolysis, endonucleolytic	1.Cis only	1.Cis only	1.Cis only	1.Cis only	NA	NA	NA	NA
vtnb	103044206	vitronectin b	1.618342	0.00000000000201	UP	regulation of acute inflammatory response; scavenger receptor activity; integrin binding; collagen binding; basement membrane; extracellular space; Golgi lumen; immune response; heparin binding; cell population proliferation; positive regulation of cell-substrate adhesion; negative regulation of endopeptidase activity; positive regulation of smooth muscle cell migration; vesicle-mediated transpor…	1.Cis only	1.Cis only	1.Cis only	1.Cis only	NA	NA	NA	NA
wdr13	103038963	WD repeat domain 13	2.150828	0.000000000000000125	UP	protein binding; nucleoplasm; microtubule organizing center; plasma membrane; negative regulation of type B pancreatic cell proliferation; promoter-specific chromatin binding	1.Cis only	1.Cis only	1.Cis only	1.Cis only	NA	NA	NA	NA
znf346	103029588	zinc finger protein 346	-1.176521	0.000000000143	DOWN	p53 binding; double-stranded RNA binding; nucleus; nucleolus; cytoplasm; zinc ion binding; enzyme binding; miRNA binding; positive regulation of apoptotic process; intrinsic apoptotic signaling pathway by p53 class mediator	1.Cis only	1.Cis only	1.Cis only	1.Cis only	NA	NA	NA	NA
znhit6	103047637	zinc finger HIT-type containing 6	-1.21517	0.00000000339	DOWN	box C/D snoRNP assembly; RNA polymerase II transcription factor binding; TFIID-class transcription factor complex binding; identical protein binding; metal ion binding; snoRNA localization; neuron projection morphogenesis; ATPase binding; protein complex oligomerization; pre-snoRNP complex	1.Cis only	1.Cis only	1.Cis only	1.Cis only	NA	NA	NA	NA
